# Proteobacteria with chemosynthetic potential are highly enriched in the gills of *Hypoplectrus* reef fishes

**DOI:** 10.1101/2025.07.01.662686

**Authors:** Sabrin Abdelghany, Martin Helmkampf, Matthew S. Schechter, Iva A. Veseli, Matthieu Leray, A. Murat Eren, Oscar Puebla

**Affiliations:** Leibniz Centre for Tropical Marine Research (ZMT), Bremen, Germany; Institute for Chemistry and Biology of the Marine Environment (ICBM), School of Mathematics and Science, Carl von Ossietzky Universität Oldenburg, Oldenburg, Germany; National Institute of Oceanography and Fisheries (NIOF), Cairo 11516, Egypt; Committee on Microbiology, University of Chicago, Chicago, IL 60637, USA; Helmholtz Institute for Functional Marine Biodiversity at Oldenburg, 26129 Oldenburg, Germany; Smithsonian Tropical Research Institute (STRI), Panama City, Panama, Republic of Panama; Alfred Wegener Institute, Helmholtz Centre for Polar and Marine Research, 27570 Bremerhaven, Germany; Max Planck Institute for Marine Microbiology, 28359 Bremen, Germany

**Author notes:** (S. Abdelghany), (O. Puebla).

## Abstract

A variety of marine invertebrates are known to form associations with chemosynthetic bacteria, but to the best of our knowledge this has not been documented in fishes. Here, we apply genome-resolved metagenomics to the hamlets (*Hypoplectrus* spp), a model system for the study of speciation in the sea. The analysis of 304 gill samples from 12 hamlet species collected at six locations over 13 years revealed a stark contrast between the gill microbiota and ambient water microbial communities. One novel lineage in the Burkholderiaceae-B family was particularly prevalent across host species, sampling locations and years. Its genome encoded highly complete metabolic modules for carbon fixation and sulfur oxidation, indicating chemosynthetic potential. Its pangenome revealed large-scale geographic structure (western Caribbean, eastern Caribbean and Gulf of Mexico), paralleling the phylogenomic pattern observed in the hamlet radiation. Our survey also identified genomes of multiple novel gill-associated lineages related to known fish gill pathogens, fish gut microbes and free-living seawater taxa. These lineages harbor diverse metabolic modules, involved notably in nitrogen cycling, antibiotic production and biofilm formation, revealing a highly dynamic microbial ecosystem. Overall, our findings suggest complex host-microbe and microbe-microbe eco-evolutionary interactions that may influence fish physiology, homeostasis and immune response.
