## Supplementary Table 2 for "Proteobacteria with chemosynthetic potential are highly enriched in the gills of *Hypoplectrus* reef fishes"

### Sheet:  
Supplementary Table 2. KEGG Ortholog (KO) protein families associated with the Calvin cycle and SOX pathway detected in Burkholderiaceae-B MAGs. Each enzyme is labeled with its KEGG Orthology (KO) accession number. For each enzyme, the table describes its functional annotation ("enzyme definition"), the KEGG module(s) it is associated with (if any), and the number of annotations detected within e…
enzyme	enzyme_definition	modules_with_enzyme	MAG01_puepri_2017	MAG02_unipri_2017	MAG03_gutpri_2017	MAG04_uniflk_2017	MAG05_gemflk_2017	MAG06_abehon_2006	MAG07_puehon_2006	MAG08_maybel_2017	MAG09_unibel_2005	MAG10_nigbel_2017	MAG11_nigboc_2017	MAG12_uniboc_2017	MAG13_uniboc_2004	MAG14_tanhon_2006	MAG15_puebel_2017	MAG16_unihon_2006	MAG17_pueboc_2005	MAG18_puebel_2004	MAG19_unibel5_2004	MAG20_puebel49_2010	MAG21_pueboc_2004	MAG22_gumhon_2006	MAG25_abeboc_2017	MAG60_gemare_2017	MAG61_abeare_2017	MAG62_pueare_2017	MAG63_abebel_2017	MAG64_sp1pri_2017
K00855	phosphoribulokinase [EC:2.7.1.19]	M00165,M00166,M00611,M00612	1	1	1	1	1	1	1	1	1	1	1	1	1	1	1	1	1	1	1	1	1	1	1	1	1	1	1	1
K00927	phosphoglycerate kinase [EC:2.7.2.3]	M00001,M00002,M00003,M00308,M00552,M00165,M00166,M00611,M00612	1	2	1	1	0	1	1	1	1	1	1	1	1	1	2	2	1	1	1	1	1	1	1	1	1	1	1	1
K01086	fructose-1,6-bisphosphatase I / sedoheptulose-1,7-bisphosphatase [EC:3.1.3.11 3.1.3.37]	M00003,M00165,M00167	1	1	1	1	1	1	1	1	1	1	1	1	0	1	1	1	1	1	1	1	1	1	1	1	1	1	1	1
K01601	ribulose-bisphosphate carboxylase large chain [EC:4.1.1.39]	M00532,M00968,M00165,M00166,M00611,M00612	1	1	1	1	1	1	1	1	1	1	1	1	2	2	1	1	1	0	1	1	1	1	1	1	1	1	1	1
K01602	ribulose-bisphosphate carboxylase small chain [EC:4.1.1.39]	M00532,M00165,M00166,M00611,M00612	1	1	1	1	1	1	1	1	1	1	1	1	1	1	1	1	1	0	1	1	1	1	1	1	1	1	1	1
K01624	fructose-bisphosphate aldolase, class II [EC:4.1.2.13]	M00001,M00003,M00165,M00167,M00345,M00344,M00611,M00612	1	3	2	2	2	2	3	2	3	2	2	2	3	3	1	1	2	1	2	2	3	1	1	2	2	2	2	1
K01783	ribulose-phosphate 3-epimerase [EC:5.1.3.1]	M00004,M00007	1	1	1	1	1	1	1	1	1	1	1	1	1	1	1	1	1	1	1	1	1	1	1	1	1	1	1	1
K01803	triosephosphate isomerase (TIM) [EC:5.3.1.1]	M00001,M00002,M00003	0	1	1	1	1	1	1	1	1	0	1	1	0	1	1	0	1	0	1	1	1	1	1	1	1	1	1	1
K01807	ribose 5-phosphate isomerase A [EC:5.3.1.6]	M00004,M00007,M00580,M00165,M00167,M00611,M00612	1	1	1	1	0	1	1	1	1	1	0	1	1	1	1	1	1	0	1	0	1	1	1	1	1	1	1	1
K03841	fructose-1,6-bisphosphatase I [EC:3.1.3.11]	M00003,M00165,M00167,M00344,M00611,M00612	1	1	1	1	1	1	1	1	1	1	1	1	2	1	1	1	1	1	1	1	1	1	1	1	1	1	1	1
K17222	L-cysteine S-thiosulfotransferase [EC:2.8.5.2] soxA	M00595	1	1	1	1	0	0	1	1	1	1	1	1	1	0	0	1	1	0	1	1	1	1	1	1	1	1	1	1
K17223	L-cysteine S-thiosulfotransferase [EC:2.8.5.2] soxX	M00595	0	1	1	1	0	0	1	1	1	0	1	1	1	0	0	1	1	0	2	1	1	1	1	1	1	1	1	1
K17224	S-sulfosulfanyl-L-cysteine sulfohydrolase [EC:3.1.6.20] soxB	M00595	1	1	1	1	0	1	1	1	1	1	1	1	0	1	0	1	1	1	1	1	1	1	1	1	1	1	1	1
K17225	sulfane dehydrogenase subunit SoxC	M00595	1	1	1	1	1	0	1	1	1	1	1	1	1	1	0	1	1	1	1	1	1	1	1	1	1	1	1	1
K17226	sulfur-oxidizing protein SoxY	M00595	2	1	1	0	1	1	1	1	1	2	1	2	1	2	0	1	2	1	2	1	2	2	1	2	3	1	2	1
K17227	sulfur-oxidizing protein SoxZ	M00595	1	1	1	1	1	0	1	1	1	1	1	1	1	0	0	1	1	0	1	2	1	1	1	1	1	1	1	1
K22622	S-disulfanyl-L-cysteine oxidoreductase SoxD [EC:1.8.2.6]	M00595	1	1	1	1	1	0	1	1	1	1	1	1	2	2	0	1	1	1	1	1	1	1	1	1	1	1	1	1
