## Supplementary Table 5 for "Proteobacteria with chemosynthetic potential are highly enriched in the gills of *Hypoplectrus* reef fishes"

### Sheet: samples_gills.tsv
Supplementary Table 5. List of samples used in this study, including 304 hamlet and 16 fin clip samples with asterisks. Date, latitude and longitude refer to collection dates and coordinates. Accession gives the sample record in the European Nucleotide Archive (ENA) for each sample.
SampleID	Species	Location	Date	Latitude	Longitude	Accession
PL17_88	H. aberrans	Belize	2017-07-04	16.6536	-88.201	ERS14948398
28389	H. aberrans	Bocas del Toro, Panama	2017-02-06	9.3181	-82.2218	ERS8632036
Rare2	H. aberrans	Cayo Arenas, Mexico	2017-05-01	22.1153	-91.3983	ERS20924519
20425	H. aberrans	Honduras	2006-06-03	16.03	-83.3286	ERS4141245
20433	H. aberrans	Honduras	2006-06-04	15.9558	-83.2931	ERS4141251
20644	H. aberrans	Honduras	2006-06-05	15.9558	-83.2931	ERS4141259
20759	H. aberrans	Honduras	2006-06-06	15.25	-82.6167	ERS4141261
20761	H. aberrans	Honduras	2006-06-06	15.25	-82.6167	ERS4141262
20762	H. aberrans	Honduras	2006-06-06	15.25	-82.6167	ERS4141263
20861	H. aberrans	Honduras	2006-06-07	15.25	-82.6167	ERS4141264
20862	H. aberrans	Honduras	2006-06-07	15.25	-82.6167	ERS4141265
20864	H. aberrans	Honduras	2006-06-07	15.25	-82.6167	ERS4141266
20866	H. aberrans	Honduras	2006-06-07	15.25	-82.6167	ERS4141267
20867	H. aberrans	Honduras	2006-06-07	15.25	-82.6167	ERS4141268
PL17_75	H. aberrans	Puerto Rico	2017-03-22	NA	NA	ERS14948458
PL17_79	H. aberrans	Puerto Rico	2017-03-22	NA	NA	NA
PL17_37	H. chlorurus	Puerto Rico	2017-03-15	17.9528	-67.0564	ERS14948469
PL17_38	H. chlorurus	Puerto Rico	2017-03-15	17.9528	-67.0564	ERS14948464
PL17_39	H. chlorurus	Puerto Rico	2017-03-15	17.9528	-67.0564	ERS14948460
PL17_40	H. chlorurus	Puerto Rico	2017-03-15	17.9528	-67.0564	ERS14948466
PL17_41	H. chlorurus	Puerto Rico	2017-03-15	17.9528	-67.0564	ERS14948462
PL17_42	H. chlorurus	Puerto Rico	2017-03-15	17.9528	-67.0564	ERS14948467
PL17_43	H. chlorurus	Puerto Rico	2017-03-15	17.9528	-67.0564	ERS14948461
PL17_44	H. chlorurus	Puerto Rico	2017-03-15	17.9528	-67.0564	ERS14948463
PL17_62	H. chlorurus	Puerto Rico	2017-03-17	17.9579	-67.058	ERS14948465
PL17_86	H. chlorurus	Puerto Rico	2017-03-24	17.9528	-67.0564	ERS14948468
Rare1	H. gemma	Cayo Arenas, Mexico	2017-05-01	22.1153	-91.3983	ERS20924518
PL17_142	H. gemma	Florida Keys, USA	2017-08-07	24.8062	-80.6768	ERS2899137
PL17_144	H. gemma	Florida Keys, USA	2017-09-07	24.8125	-80.6697	ERS2899138
PL17_145	H. gemma	Florida Keys, USA	2017-09-07	24.8125	-80.6697	ERS2899139
PL17_148	H. gemma	Florida Keys, USA	2017-11-07	24.7694	-80.7279	ERS2899140
PL17_153	H. gemma	Florida Keys, USA	2017-13-07	24.807	-80.6767	ERS2899141
20418	H. gummigutta	Honduras	2006-06-03	16.03	-83.3286	ERS4141241
20419	H. gummigutta	Honduras	2006-06-03	16.03	-83.3286	ERS4141242
20420	H. gummigutta	Honduras	2006-06-03	16.03	-83.3286	ERS4141243
20426	H. gummigutta	Honduras	2006-06-04	15.9558	-83.2931	ERS4141246
20427	H. gummigutta	Honduras	2006-06-04	15.9558	-83.2931	ERS4141247
20428	H. gummigutta	Honduras	2006-06-04	15.9558	-83.2931	ERS4141248
20615	H. gummigutta	Honduras	2006-06-05	15.9558	-83.2931	ERS4141254
20616	H. gummigutta	Honduras	2006-06-05	15.9558	-83.2931	NA
20617	H. gummigutta	Honduras	2006-06-05	15.9558	-83.2931	ERS4141255
20641	H. gummigutta	Honduras	2006-06-05	15.9558	-83.2931	ERS4141256
20642	H. gummigutta	Honduras	2006-06-05	15.9558	-83.2931	ERS4141257
20643	H. gummigutta	Honduras	2006-06-05	15.9558	-83.2931	ERS4141258
PL17_68	H. guttavarius	Puerto Rico	2017-03-20	17.8924	-67.0142	ERS14948470
17996	H. indigo	Belize	2004-07-27	16.8008	-88.0789	ERS4141229
17997	H. indigo	Belize	2004-07-27	16.8008	-88.0789	ERS4141230
17998	H. indigo	Belize	2004-07-27	16.8008	-88.0789	ERS4141231
17999	H. indigo	Belize	2004-07-27	16.8008	-88.0789	ERS4141232
18000	H. indigo	Belize	2004-07-27	16.8008	-88.0789	ERS4141233
18195	H. indigo	Belize	2004-07-26	16.8058	-88.0792	ERS4141234
18222	H. indigo	Belize	2004-07-27	16.8008	-88.0789	ERS4141235
18225	H. indigo	Belize	2004-07-27	16.8008	-88.0789	ERS4141236
18226	H. indigo	Belize	2004-07-27	16.7839	-88.0767	ERS4141237
18227	H. indigo	Belize	2004-07-27	16.7839	-88.0767	ERS4141238
18237	H. indigo	Belize	2004-07-27	16.7839	-88.0767	ERS4141239
18238	H. indigo	Belize	2004-07-27	16.7839	-88.0767	ERS4141240
PL17_100	H. indigo	Belize	2017-09-04	16.8495	-88.0605	ERS14948407
PL17_111	H. indigo	Belize	2017-11-04	16.8956	-88.0614	ERS14948399
PL17_127	H. indigo	Belize	NA	16.8013	-88.0794	ERS14948402
PL17_128	H. indigo	Belize	NA	16.8013	-88.0794	ERS14948406
PL17_132	H. indigo	Belize	NA	16.8123	-88.1397	ERS14948416
PL17_97	H. indigo	Belize	2017-09-04	16.8013	-88.0794	ERS14948409
PL17_98	H. indigo	Belize	2017-09-04	16.8013	-88.0794	NA
PL17_99	H. indigo	Belize	2017-09-04	16.8495	-88.0605	ERS14948403
PL17_64	H. indigo	Puerto Rico	2017-03-18	17.97	-67.0464	ERS14948471
PL17_85	H. indigo	Puerto Rico	2017-03-24	NA	NA	ERS14948474
PL17_101	H. maya	Belize	2017-06-04	16.771	-88.1637	ERS2899592
PL17_119	H. maya	Belize	NA	16.4873	-88.2718	ERS2899593
PL17_120	H. maya	Belize	NA	16.4873	-88.2718	ERS2899594
PL17_121	H. maya	Belize	NA	16.4873	-88.2718	ERS2899595
PL17_122	H. maya	Belize	NA	16.4873	-88.2718	ERS2899596
PL17_123	H. maya	Belize	NA	16.5104	-88.2546	ERS2899597
PL17_124	H. maya	Belize	NA	16.5104	-88.2546	ERS2899598
PL17_126	H. maya	Belize	NA	16.5104	-88.2546	ERS2899599
PL17_89	H. maya	Belize	2017-07-04	16.66	-88.185	ERS2899590
PL17_95	H. maya	Belize	2017-08-04	16.771	-88.1637	ERS2899591
PL17_104	H. nigricans	Belize	2017-10-04	16.8495	-88.0605	ERS14948408
PL17_106	H. nigricans	Belize	2017-10-04	16.8495	-88.0605	ERS14948401
PL17_108	H. nigricans	Belize	2017-10-04	16.8495	-88.0605	ERS14948411
PL17_112	H. nigricans	Belize	2017-11-04	16.8956	-88.0614	ERS14948405
PL17_87	H. nigricans	Belize	2017-05-04	16.8013	-88.0794	ERS14948413
PL17_91	H. nigricans	Belize	2017-08-04	16.7656	-88.1412	ERS14948400
PL17_93	H. nigricans	Belize	2017-08-04	16.7656	-88.1412	ERS14948412
PL17_96	H. nigricans	Belize	2017-09-04	16.8013	-88.0794	ERS14948414
18901	H. nigricans	Bocas del Toro, Panama	2005-03-25	9.29833	-82.2894	ERS2619629
18902	H. nigricans	Bocas del Toro, Panama	2005-03-25	9.29833	-82.2894	ERS2619630
18903	H. nigricans	Bocas del Toro, Panama	2005-03-25	9.29833	-82.2894	ERS2619631
18904	H. nigricans	Bocas del Toro, Panama	2005-03-25	9.29833	-82.2894	ERS2619632
18905	H. nigricans	Bocas del Toro, Panama	2005-03-25	9.29833	-82.2894	ERS2619633
18906	H. nigricans	Bocas del Toro, Panama	2005-03-25	9.29833	-82.2894	ERS2619634
18907	H. nigricans	Bocas del Toro, Panama	2005-03-25	9.29833	-82.2894	ERS2619635
18909	H. nigricans	Bocas del Toro, Panama	2005-03-25	9.29833	-82.2894	ERS2619636
28385	H. nigricans	Bocas del Toro, Panama	2017-02-06	9.3181	-82.2218	ERS14948423
28386	H. nigricans	Bocas del Toro, Panama	2017-02-06	9.3181	-82.2218	ERS14948430
28387	H. nigricans	Bocas del Toro, Panama	2017-02-06	9.3181	-82.2218	ERS14948426
28390	H. nigricans	Bocas del Toro, Panama	2017-02-06	9.3181	-82.2218	ERS14948425
28394	H. nigricans	Bocas del Toro, Panama	2017-02-07	9.3014	-82.2941	ERS14948432
28399	H. nigricans	Bocas del Toro, Panama	2017-02-07	9.3014	-82.2941	ERS14948433
AG9RX_46	H. nigricans	Bocas del Toro, Panama	NA	NA	NA	ERS14948429
AG9RX_49	H. nigricans	Bocas del Toro, Panama	NA	NA	NA	ERS14948424
AG9RX_50	H. nigricans	Bocas del Toro, Panama	NA	NA	NA	ERS14948437
PL17_149	H. nigricans	Florida Keys, USA	2017-12-07	24.8998	-80.6172	ERS14948447
20599	H. nigricans	Honduras	2006-06-04	15.9558	-83.2931	ERS2619612
20600	H. nigricans	Honduras	2006-06-04	15.9558	-83.2931	ERS2619613
20601	H. nigricans	Honduras	2006-06-04	15.9558	-83.2931	ERS2619614
20602	H. nigricans	Honduras	2006-06-04	15.9558	-83.2931	ERS2619615
20603	H. nigricans	Honduras	2006-06-04	15.9558	-83.2931	ERS2619616
20604	H. nigricans	Honduras	2006-06-04	15.9558	-83.2931	ERS2619617
20605	H. nigricans	Honduras	2006-06-04	15.9558	-83.2931	ERS2619618
20606	H. nigricans	Honduras	2006-06-04	15.9558	-83.2931	ERS2619619
20607	H. nigricans	Honduras	2006-06-04	15.9558	-83.2931	ERS2619620
20608	H. nigricans	Honduras	2006-06-04	15.9558	-83.2931	ERS2619621
20609	H. nigricans	Honduras	2006-06-04	15.9558	-83.2931	ERS2619622
20610	H. nigricans	Honduras	2006-06-04	15.9558	-83.2931	ERS2619623
18152	H. puella	Belize	2004-07-25	16.7653	-88.1442	ERS2619637
18154	H. puella	Belize	2004-07-25	16.7653	-88.1442	ERS2619638
18161	H. puella	Belize	2004-07-26	16.8058	-88.0792	ERS2619639
18166	H. puella	Belize	2004-07-25	16.7653	-88.1442	ERS2619640
18169	H. puella	Belize	2004-07-25	16.7653	-88.1442	ERS2619641
18172	H. puella	Belize	2004-07-25	16.7653	-88.1442	ERS2619642
18174	H. puella	Belize	2004-07-25	16.7653	-88.1442	ERS2619643
18175	H. puella	Belize	2004-07-25	16.7653	-88.1442	ERS2619644
18176	H. puella	Belize	2004-07-25	16.7653	-88.1442	ERS2619645
18178	H. puella	Belize	2004-07-25	16.7653	-88.1442	ERS2619646
18179	H. puella	Belize	2004-07-25	16.7653	-88.1442	ERS2619647
18180	H. puella	Belize	2004-07-25	16.7653	-88.1442	ERS2619648
24202	H. puella	Belize	2010-09-06	NA	NA	NA
24222	H. puella	Belize	2010-09-06	NA	NA	NA
24230	H. puella	Belize	2010-09-06	NA	NA	NA
24231	H. puella	Belize	2010-09-06	NA	NA	NA
24233	H. puella	Belize	2010-09-06	NA	NA	NA
24235	H. puella	Belize	2010-09-06	NA	NA	NA
24236	H. puella	Belize	2010-09-06	NA	NA	NA
24237	H. puella	Belize	2010-09-06	NA	NA	NA
24238	H. puella	Belize	2010-09-06	NA	NA	NA
24239	H. puella	Belize	2010-09-06	NA	NA	NA
24241	H. puella	Belize	2010-09-06	NA	NA	NA
24242	H. puella	Belize	2010-09-06	NA	NA	NA
24243	H. puella	Belize	2010-09-06	NA	NA	NA
24244	H. puella	Belize	2010-09-06	NA	NA	NA
24245	H. puella	Belize	2010-09-06	NA	NA	NA
24246	H. puella	Belize	2010-09-06	NA	NA	NA
24247	H. puella	Belize	2010-09-06	NA	NA	NA
24248	H. puella	Belize	2010-09-06	NA	NA	NA
24249	H. puella	Belize	2010-09-06	NA	NA	NA
24250	H. puella	Belize	2010-09-06	NA	NA	NA
24251	H. puella	Belize	2010-09-06	NA	NA	NA
24256	H. puella	Belize	2010-09-06	NA	NA	NA
24259	H. puella	Belize	2010-09-06	NA	NA	NA
24260	H. puella	Belize	2010-09-06	NA	NA	NA
24261	H. puella	Belize	2010-09-06	NA	NA	NA
24262	H. puella	Belize	2010-09-06	NA	NA	NA
24263	H. puella	Belize	2010-09-06	NA	NA	NA
24264	H. puella	Belize	2010-09-06	NA	NA	NA
24265	H. puella	Belize	2010-09-06	NA	NA	NA
24266	H. puella	Belize	2010-09-06	NA	NA	NA
24267	H. puella	Belize	2010-09-06	NA	NA	NA
24269	H. puella	Belize	2010-09-06	NA	NA	NA
24270	H. puella	Belize	2010-09-06	NA	NA	NA
24271	H. puella	Belize	2010-09-06	NA	NA	NA
24272	H. puella	Belize	2010-09-06	NA	NA	NA
24273	H. puella	Belize	2010-09-06	NA	NA	NA
24274	H. puella	Belize	2010-09-06	NA	NA	NA
24275	H. puella	Belize	2010-09-06	NA	NA	NA
24276	H. puella	Belize	2010-09-06	NA	NA	NA
24281	H. puella	Belize	2010-09-06	NA	NA	NA
24282	H. puella	Belize	2010-09-06	NA	NA	NA
24283	H. puella	Belize	2010-09-06	NA	NA	NA
24284	H. puella	Belize	2010-09-06	NA	NA	NA
24285	H. puella	Belize	2010-09-06	NA	NA	NA
24286	H. puella	Belize	2010-09-06	NA	NA	NA
24290	H. puella	Belize	2010-09-06	NA	NA	NA
24297	H. puella	Belize	2010-09-06	NA	NA	NA
24299	H. puella	Belize	2010-09-06	NA	NA	NA
24300	H. puella	Belize	2010-09-06	NA	NA	NA
PL17_103	H. puella	Belize	2017-10-04	16.8495	-88.0605	ERS14948415
PL17_105	H. puella	Belize	2017-10-04	16.8495	-88.0605	ERS14948419
PL17_107	H. puella	Belize	2017-10-04	16.8495	-88.0605	ERS14948420
PL17_109	H. puella	Belize	2017-10-04	16.8495	-88.0605	ERS14948417
PL17_110	H. puella	Belize	2017-10-04	16.8495	-88.0605	ERS14948422
PL17_117	H. puella	Belize	2017-12-04	16.8013	-88.0794	ERS14948404
PL17_90	H. puella	Belize	2017-08-04	16.7656	-88.1412	ERS14948418
PL17_94	H. puella	Belize	2017-08-04	16.771	-88.1637	ERS14948410
18419	H. puella	Bocas del Toro, Panama	2004-05-12	10.2392	-83.1731	ERS2619661
18421	H. puella	Bocas del Toro, Panama	2004-05-12	10.2392	-83.1731	ERS2619662
18422	H. puella	Bocas del Toro, Panama	2004-05-12	9.3775	-82.3039	ERS2619663
18426	H. puella	Bocas del Toro, Panama	2004-05-12	10.2392	-83.1731	ERS2619664
18427	H. puella	Bocas del Toro, Panama	2004-05-12	10.2392	-83.1731	ERS2619665
18429	H. puella	Bocas del Toro, Panama	2004-05-12	10.2392	-83.1731	ERS2619666
18430	H. puella	Bocas del Toro, Panama	2004-05-12	10.2392	-83.1731	ERS2619667
18432	H. puella	Bocas del Toro, Panama	2004-05-12	10.2392	-83.1731	ERS2619668
18434	H. puella	Bocas del Toro, Panama	2004-05-12	9.3775	-82.3039	ERS2619669
18912	H. puella	Bocas del Toro, Panama	2005-03-25	9.29833	-82.2894	ERS2619670
18915	H. puella	Bocas del Toro, Panama	2005-03-25	9.29833	-82.2894	ERS2619671
18917	H. puella	Bocas del Toro, Panama	2005-03-25	9.29833	-82.2894	ERS2619672
28384	H. puella	Bocas del Toro, Panama	2017-02-06	9.3181	-82.2218	ERS14948442
AG9RX_47	H. puella	Bocas del Toro, Panama	NA	NA	NA	NA
AG9RX_48	H. puella	Bocas del Toro, Panama	NA	NA	NA	ERS14948431
AG9RX_51	H. puella	Bocas del Toro, Panama	NA	NA	NA	ERS14948434
AG9RX_53	H. puella	Bocas del Toro, Panama	NA	NA	NA	ERS14948435
PL17_02	H. puella	Bocas del Toro, Panama	2017-02-07	9.3014	-82.2941	ERS14948428
PL17_04	H. puella	Bocas del Toro, Panama	2017-02-07	9.3014	-82.2941	ERS14948438
PL17_05	H. puella	Bocas del Toro, Panama	2017-02-07	9.3014	-82.2941	ERS14948441
Rare3	H. puella	Cayo Arenas, Mexico	2017-05-01	22.1153	-91.3983	ERS20924520
PL17_139	H. puella	Florida Keys, USA	2017-07-08	24.8062	-80.6768	ERS14948450
PL17_155	H. puella	Florida Keys, USA	2017-07-14	25.0437	-80.3693	ERS14948449
PL17_157	H. puella	Florida Keys, USA	2017-07-15	24.7206	-80.8312	ERS14948446
PL17_159	H. puella	Florida Keys, USA	2017-07-15	24.6849	-80.9223	ERS14948445
20551	H. puella	Honduras	2006-06-04	15.9558	-83.2931	ERS2619649
20552	H. puella	Honduras	2006-06-04	15.9558	-83.2931	ERS2619650
20553	H. puella	Honduras	2006-06-04	15.9558	-83.2931	ERS2619651
20554	H. puella	Honduras	2006-06-04	15.9558	-83.2931	ERS2619652
20555	H. puella	Honduras	2006-06-04	15.9558	-83.2931	ERS2619653
20556	H. puella	Honduras	2006-06-04	15.9558	-83.2931	ERS2619654
20558	H. puella	Honduras	2006-06-04	15.9558	-83.2931	ERS2619655
20559	H. puella	Honduras	2006-06-04	15.9558	-83.2931	ERS2619656
20625	H. puella	Honduras	2006-06-05	15.9558	-83.2931	ERS2619657
20633	H. puella	Honduras	2006-06-05	15.9558	-83.2931	ERS2619658
20635	H. puella	Honduras	2006-06-05	15.9558	-83.2931	ERS2619659
20638	H. puella	Honduras	2006-06-05	15.9558	-83.2931	ERS2619660
PL17_35	H. puella	Puerto Rico	2017-03-15	17.9528	-67.0564	ERS14948482
PL17_50	H. puella	Puerto Rico	2017-03-16	17.955	-67.0533	ERS14948475
PL17_53	H. puella	Puerto Rico	2017-03-16	17.955	-67.0533	ERS14948476
PL17_54	H. puella	Puerto Rico	2017-03-16	17.955	-67.0533	ERS14948483
PL17_57	H. puella	Puerto Rico	2017-03-17	17.9579	-67.058	ERS14948479
PL17_60	H. puella	Puerto Rico	2017-03-17	17.9579	-67.058	ERS14948481
PL17_65	H. puella	Puerto Rico	2017-03-18	17.97	-67.0464	ERS14948490
PL17_69	H. puella	Puerto Rico	2017-03-21	17.8948	-67.0171	ERS14948486
PL17_82	H. puella	Puerto Rico	2017-03-23	NA	NA	ERS14948473
20421	H. sp. nov.	Honduras	2006-06-03	16.03	-83.3286	ERS4141244
20429	H. sp. nov.	Honduras	2006-06-04	15.9558	-83.2931	ERS4141249
20430	H. sp. nov.	Honduras	2006-06-04	15.9558	-83.2931	ERS4141250
20613	H. sp. nov.	Honduras	2006-06-05	15.9558	-83.2931	ERS4141253
20696	H. sp. nov.	Honduras	2006-06-12	16.1103	-86.9539	ERS4141260
20892	H. sp. nov.	Honduras	2006-06-08	16.445	-85.875	ERS4141269
20893	H. sp. nov.	Honduras	2006-06-08	16.445	-85.875	ERS4141270
20894	H. sp. nov.	Honduras	2006-06-08	16.445	-85.875	ERS4141271
20896	H. sp. nov.	Honduras	2006-06-08	16.445	-85.875	ERS4141272
20922	H. sp. nov.	Honduras	2006-06-09	16.4736	-85.9239	ERS4141273
20923	H. sp. nov.	Honduras	2006-06-09	16.4736	-85.9239	ERS4141274
20980	H. sp. nov.	Honduras	2006-06-10	16.4975	-85.9028	ERS4141275
PL17_23	H. sp. nov.	Puerto Rico	2017-03-13	17.9342	-67.0188	ERS14948480
PL17_56	H. sp. nov.	Puerto Rico	2017-03-17	17.9579	-67.058	ERS14948484
PL17_71	H. sp. nov.	Puerto Rico	2017-03-21	17.8948	-67.0171	ERS14948478
PL17_72	H. sp. nov.	Puerto Rico	2017-03-21	17.8948	-67.0171	ERS14948472
PL17_76	H. sp. nov.	Puerto Rico	2017-03-22	NA	NA	ERS14948477
18163	H. unicolor	Belize	2004-07-25	16.7653	-88.1442	ERS2619674
18261	H. unicolor	Belize	2004-07-24	NA	NA	ERS2619675
18267	H. unicolor	Belize	2004-07-24	NA	NA	ERS2619676
18274	H. unicolor	Belize	2004-07-24	NA	NA	ERS2619677
18276	H. unicolor	Belize	2004-07-25	16.7653	-88.1442	ERS2619678
19881	H. unicolor	Belize	2005-08-16	16.7078	-87.8598	ERS2619679
20092	H. unicolor	Belize	2005-08-15	16.8936	-88.1226	ERS2619680
20120	H. unicolor	Belize	2005-08-11	16.8008	-88.0789	ERS2619681
20126	H. unicolor	Belize	2005-08-12	16.8936	-88.1226	ERS2619682
20128	H. unicolor	Belize	2005-08-12	16.8936	-88.1226	ERS2619683
20135	H. unicolor	Belize	2005-08-12	16.8936	-88.1226	ERS2619684
20149	H. unicolor	Belize	2005-08-12	16.8936	-88.1226	ERS2619685
18420	H. unicolor	Bocas del Toro, Panama	2004-05-12	10.2392	-83.1731	ERS2619698
18435	H. unicolor	Bocas del Toro, Panama	2004-06-23	9.33278	-82.2547	ERS2619699
18439	H. unicolor	Bocas del Toro, Panama	2004-06-25	9.33278	-82.2547	ERS2619700
18440	H. unicolor	Bocas del Toro, Panama	2004-06-25	9.33278	-82.2547	ERS2619701
18441	H. unicolor	Bocas del Toro, Panama	2004-06-25	9.33278	-82.2547	ERS2619702
18442	H. unicolor	Bocas del Toro, Panama	2004-07-08	9.29833	-82.2894	ERS2619703
18445	H. unicolor	Bocas del Toro, Panama	2004-06-28	9.33278	-82.2547	ERS2619704
18446	H. unicolor	Bocas del Toro, Panama	2004-06-29	9.33278	-82.2547	ERS2619705
18447	H. unicolor	Bocas del Toro, Panama	2004-07-09	9.28944	-82.2589	ERS2619706
18448	H. unicolor	Bocas del Toro, Panama	2004-06-28	9.33278	-82.2547	ERS2619707
18450	H. unicolor	Bocas del Toro, Panama	2004-06-25	9.33278	-82.2547	ERS2619708
18454	H. unicolor	Bocas del Toro, Panama	2004-06-30	9.34806	-82.2633	ERS2619709
28377	H. unicolor	Bocas del Toro, Panama	2017-02-05	9.3014	-82.2941	ERS14948427
28383	H. unicolor	Bocas del Toro, Panama	2017-02-06	9.3181	-82.2218	ERS14948443
28388	H. unicolor	Bocas del Toro, Panama	2017-02-06	9.3181	-82.2218	ERS14948436
28391	H. unicolor	Bocas del Toro, Panama	2017-02-07	9.3014	-82.2941	ERS14948444
28392	H. unicolor	Bocas del Toro, Panama	2017-02-07	9.3014	-82.2941	ERS14948440
PL17_01	H. unicolor	Bocas del Toro, Panama	2017-02-07	9.3014	-82.2941	ERS14948439
PL17_134	H. unicolor	Florida Keys, USA	2017-05-07	24.8468	-80.623	ERS14948448
PL17_135	H. unicolor	Florida Keys, USA	2017-06-07	24.7526	-80.7606	ERS14948455
PL17_136	H. unicolor	Florida Keys, USA	2017-06-07	24.7526	-80.7606	ERS14948452
PL17_137	H. unicolor	Florida Keys, USA	2017-07-07	24.7349	-80.8008	ERS14948453
PL17_138	H. unicolor	Florida Keys, USA	2017-07-07	24.7349	-80.8008	ERS14948451
PL17_140	H. unicolor	Florida Keys, USA	2017-08-07	24.8062	-80.6768	ERS14948456
PL17_141	H. unicolor	Florida Keys, USA	2017-08-07	24.8062	-80.6768	ERS14948457
PL17_143	H. unicolor	Florida Keys, USA	2017-09-07	24.8125	-80.6697	ERS14948454
20560	H. unicolor	Honduras	2006-06-04	15.9558	-83.2931	ERS2619686
20561	H. unicolor	Honduras	2006-06-04	15.9558	-83.2931	ERS2619687
20562	H. unicolor	Honduras	2006-06-04	15.9558	-83.2931	ERS2619688
20563	H. unicolor	Honduras	2006-06-04	15.9558	-83.2931	ERS2619689
20564	H. unicolor	Honduras	2006-06-04	15.9558	-83.2931	ERS2619690
20565	H. unicolor	Honduras	2006-06-04	15.9558	-83.2931	ERS2619691
20566	H. unicolor	Honduras	2006-06-04	15.9558	-83.2931	ERS2619692
20567	H. unicolor	Honduras	2006-06-04	15.9558	-83.2931	ERS2619693
20568	H. unicolor	Honduras	2006-06-04	15.9558	-83.2931	ERS2619694
20571	H. unicolor	Honduras	2006-06-04	15.9558	-83.2931	ERS2619695
20572	H. unicolor	Honduras	2006-06-04	15.9558	-83.2931	ERS2619696
PL17_55	H. unicolor	Puerto Rico	2017-03-16	17.955	-67.0533	ERS14948485
PL17_63	H. unicolor	Puerto Rico	2017-03-18	17.97	-67.0464	ERS14948487
PL17_66	H. unicolor	Puerto Rico	2017-03-18	17.97	-67.0464	ERS14948459
PL17_67	H. unicolor	Puerto Rico	2017-03-18	17.9342	-67.0188	ERS14948493
PL17_70	H. unicolor	Puerto Rico	2017-03-21	17.8948	-67.0171	ERS14948489
PL17_73	H. unicolor	Puerto Rico	2017-03-21	17.8903	-67.0179	ERS14948491
PL17_74	H. unicolor	Puerto Rico	2017-03-21	17.8903	-67.0179	ERS14948492
PL17_77	H. unicolor	Puerto Rico	2017-03-22	NA	NA	ERS14948488
27936	H. atlahua	Tamiahua, Mex.	2010-10-02	21.4703	-97.2289	ERS20924470*
52988	H. atlahua	Tamiahua, Mex.	2013-06-25	21.4759	-97.227	ERS20924478*
52989	H. atlahua	Tamiahua, Mex.	2013-06-25	21.4759	-97.227	ERS20924479*
52990	H. atlahua	Tamiahua, Mex.	2013-06-25	21.4759	-97.227	ERS20924480*
54649	H. castroaguirrei	Antón Lizardo, Mex.	2013-07-02	19.1556	-95.8639	ERS20924481*
54650	H. castroaguirrei	Antón Lizardo, Mex.	2013-07-02	19.1556	-95.8639	ERS20924482*
54689	H. atlahua	Antón Lizardo, Mex.	2013-07-02	19.1707	-95.8736	ERS20924483*
54761	H. atlahua	Antón Lizardo, Mex.	2013-06-29	19.0814	-95.9685	ERS20924484*
54786	H. atlahua	Antón Lizardo, Mex.	2013-06-29	19.098	-95.9856	ERS20924485*
54849	H. atlahua	Antón Lizardo, Mex.	2013-06-30	19.0544	-95.8357	ERS20924486*
62549	H. ecosur	Cayo Arcas, Mex.	2018-06-24	20.2109	-91.9758	ERS20924490*
62556	H. ecosur	Cayo Arcas, Mex.	2018-06-24	20.2039	-91.9708	ERS20924496*
62558	H. floridae	Cayo Arcas, Mex.	2018-06-24	20.2039	-91.9708	ERS20924497*
62559	H. floridae	Cayo Arcas, Mex.	2018-06-24	20.2039	-91.9708	ERS20924498*
62560	H. floridae	Cayo Arcas, Mex.	2018-06-24	20.2039	-91.9708	ERS20924499*
62576	H. ecosur	Cayo Arcas, Mex.	2018-06-25	20.2035	-91.9766	ERS20924504*
